# Accessory genome dynamics and structural variation of *Shigella* from persistent infections

**DOI:** 10.1101/2020.09.28.316513

**Authors:** Rebecca J. Bengtsson, Timothy J. Dallman, Claire Jenkins, Hester Allen, P. Malaka De Silva, George Stenhouse, Caisey V. Pulford, Rebecca J. Bennett, Kate S. Baker

## Abstract

Shigellosis is a diarrhoeal disease caused mainly by *Shigella flexneri* and *Shigella sonnei*. Infection from *Shigella* is thought to be largely self-limiting, with short- to medium- term and serotype-specific immunity provided following clearance. However, cases of men who have sex with men (MSM) associated shigellosis have been reported where *Shigella* of the same serotype were serially sampled from individuals between 1 to 1862 days apart, possibly due to persistent carriage or reinfection with the same serotype. Here, we investigate the accessory genome dynamics of MSM associated *S. flexneri* and *S. sonnei* isolates serially sampled from individual patients at various days apart. We find that pairs likely associated with persistent carriage infection and with smaller single nucleotide polymorphism (SNP) distance, demonstrated significantly less variation in accessory genome content than pairs likely associated with reinfection and with greater SNP-distance. We also observed evidence of antimicrobial resistance (AMR) acquisition during persistent *Shigella* infection, specifically the gain of extended spectrum beta-lactamase genes in two pairs associated with persistent carriage. Finally, we explored chromosomal structural variations and rearrangements in seven (5 chronic and 2 reinfection associated) pairs of *S. flexneri* 3a isolates from a MSM-associated epidemic sublineage, which revealed variations at several common regions across pairs. These variations were mediated by insertion sequence (IS) elements which facilitated plasticity of genetic material with a distinct predicted functional profile. This study provides insight on the variation of accessory genome dynamics and large structural genomic changes in *Shigella* during persistent infection.

**Importance:** *Shigella* spp are Gram-negative bacteria that are the etiological agent of shigellosis, the second most common cause of diarrhoeal illness globally, particularly among children under the age of 5 in low-income countries. In high-income countries, an alternative transmission pathway of sexually transmissible disease among men who have sex with men (MSM) is emerging as the dominant presentation of the disease. Within MSM we have captured prolonged infection and/or recurrent infection with shigellae of the same serotype, challenging the belief that Shigella infection is short-lived, and confers homologous serotypic immunity. Using this recently-emerged transmission scenario we comprehensively characterise the genomic changes that occur over the course of individual infection with Shigella and uncover a distinct functional profile of variable genome regions in these globally important pathogens.
