## Supplemental Table 1 for "Accessory genome dynamics and structural variation of *Shigella* from persistent infections"

### Sheet: TableS1
Species	SRA	Case	Time point	Interval	sample date	Reinfection or carriage (CJ)	Total genes	Gain	Loss	Total variation	SNP Difference
flex2a	SRR7842142	A	1	1739	2012-10-31	Reinfection	4221	213	48	261	15
flex2a	SRR7223053	A	2		2017-08-05	Reinfection	4390
flex2a	SRR7826914	B	1	409	2014-11-03	Reinfection	4303	72	50	122	29
flex2a	SRR4195764	B	2		2015-12-17	Reinfection	4326
flex2a	SRR7832329	C	1	496	2014-05-02	Reinfection	4355	175	44	219	11
flex2a	SRR5006332	C	2		2015-09-10	Reinfection	4222
flex2a	SRR7826942	D	1	62	2015-07-14	Reinfection	4292	90	27	117	10
flex2a	SRR4181511	D	2		2015-09-14	Reinfection	4359
flex2a	SRR7236601	E	1	15	2017-08-23	Carriage	4238	37	16	53	0
flex2a	SRR7249751	E	2		2017-09-07	Carriage	4262
flex2a	SRR7407973	F	1	6	2016-02-09	Carriage	4343	21	9	30	0
flex2a	SRR5024521	F	2		2016-02-15	Carriage	4354
flex2a	SRR7367405	H	1	1	2018-03-08	Carriage	4249	23	123	146	0
flex2a	SRR7187754	H	2		2018-03-09	Carriage	4150
flex2a	SRR4192757	I	1	6	2016-01-06	Carriage	4334	36	49	85	0
flex2a	SRR4195634	I	2		2016-01-12	Carriage	4319
flex2a	SRR4788268	J	1	105	2015-12-09	Carriage	4150	46	16	62	0
flex2a	SRR4788136	J	2		2016-03-23	Carriage	4374
flex2a	SRR4184746	K	1	147	2015-11-26	Carriage	4360	5	11	16	2
flex2a	SRR4788109	K	2		2016-04-21	Carriage	4356
flex2a	SRR4786394	L	1	6	2016-07-21	Carriage	4349	8	5	13	0
flex2a	SRR7249757	L	2		2016-07-27	Carriage	4351
flex2a	SRR7839328	M	1	34	2015-01-07	Reinfection	4224	46	65	111	12
flex2a	SRR7850139	M	2		2015-02-10	Reinfection	4204
flex2a	SRR7208802	N	1	1	2016-10-24	Carriage	4357	20	42	62	0
flex2a	SRR7291615	N	2		2016-10-25	Carriage	4331
flex2a	SRR4193214	O	1	85	2016-01-05	Carriage	4359	22	69	91	0
flex2a	SRR4787865	O	2		2016-03-30	Carriage	4308
flex2a	SRR7172452	P	1	6	2017-12-01	Carriage	4324	11	7	18	0
flex2a	SRR7276948	P	2		2017-12-07	Carriage	4327
flex2a	SRR7223068	Q	1	77	2018-03-08	Carriage	4358	15	78	93	1
flex2a	SRR7286363	Q	2		2018-05-24	Carriage	4286
flex2a	SRR5029696	R	1	14	2016-01-29	Carriage	4324	25	10	35	1
flex2a	SRR4788141	R	2		2016-02-12	Carriage	4341
flex2a	SRR7286508	S	1	5	2017-02-02	Carriage	4258	18	9	27	0
flex2a	SRR7187047	S	2		2017-02-07	Carriage	4269
flex2a	SRR4787211	T	1	8	2015-10-22	Carriage	4410	6	55	61	0
flex2a	SRR5006373	T	2		2015-10-30	Carriage	4358
flex3a	SRR7842078	A	1	92	2013-04-11	Carriage	4193	24	32	56	0
flex3a	SRR7842077	A	2		2013-07-12	Carriage	4181
flex3a	SRR7836286	B	1	89	2013-04-08	Carriage	4172	93	25	118	4
flex3a	ERR449070	B	2		2013-07-06	Carriage	4243
flex3a	SRR7850143	C	1	805	2012-03-22	Reinfection	4113	119	49	168	126
flex3a	SRR7833089	C	2		2014-06-05	Reinfection	4184
flex3a	SRR7842172	D	1	1099	2011-12-05	Reinfection	4182	63	116	179	121
flex3a	SRR7850128	D	2		2014-12-08	Reinfection	4132
flex3a	SRR7836306	E	1	193	2013-10-17	Reinfection	4181	44	50	94	29
flex3a	SRR7833092	E	2		2014-04-28	Reinfection	4170
flex3a	SRR7835549	F	1	27	2013-05-03	Carriage	4131	39	43	82	1
flex3a	SRR7866287	F	2		2013-05-30	Carriage	4127
flex3a	ERR449072	G	1	21	2013-08-08	Carriage	4248	5	9	14	4
flex3a	ERR449075	G	2		2013-08-29	Carriage	4243
flex3a	ERR449071	H	1	41	2013-07-06	Carriage	4243	5	0	5	2
flex3a	ERR449074	H	2		2013-08-16	Carriage	4247
flex3a	ERR230563	I	1	1862	2011-04-18	Reinfection	4136	123	29	152	29
flex3a	SRR4786481	I	2		2016-05-23	Reinfection	4230
flex3a	ERR449003	J	1	905	2010-10-25	Reinfection	4187	105	48	153	119
flex3a	ERR449068	J	2		2013-04-17	Reinfection	4248
flex3a	SRR7838555	K	1	176	2015-01-25	Reinfection	4182	74	30	104	3
flex3a	SRR3289603	K	2		2015-07-20	Reinfection	4228
flex3a	ERR449055	L	1	44	2013-02-02	Carriage	4245	18	34	52	3
flex3a	ERR449065	L	2		2013-03-18	Carriage	4226
flex3a	ERR448993	M	1	151	2010-02-15	Reinfection	4183	9	17	26	87
flex3a	ERR449001	M	2		2010-07-16	Reinfection	4182
flex3a	SRR4786482	N	1	3	2016-08-16	Carriage	4370	6	12	18	0
flex3a	SRR4897436	N	2		2016-08-19	Carriage	4361
flex3a	SRR4787747	O	1	83	2015-11-12	Carriage	4303	31	33	64	3
flex3a	SRR4897493	O	2		2016-02-03	Carriage	4303
sonnei	SRR7204390	A	1	35	2017-04-06	Carriage	4177	22	15	37	0
sonnei	SRR7367219	A	2		2017-05-11	Carriage	4187
sonnei	SRR7839371	B	1	925	2010-08-17	Reinfection	4153	62	157	219	167
sonnei	SRR7850131	B	2		2013-02-27	Reinfection	4061
sonnei	SRR7850142	C	1	1409	2013-10-07	Reinfection	3946	597	108	705	337
sonnei	SRR7204354	C	2		2017-08-16	Reinfection	4440
sonnei	SRR7842181	D	1	42	2014-03-06	Reinfection	4113	86	125	211	534
sonnei	SRR7835536	D	2		2014-04-17	Reinfection	4073
sonnei	SRR7236627	E	1	42	2017-08-04	Carriage	4533	45	176	221	1
sonnei	SRR7291657	E	2		2017-09-15	Carriage	4406
sonnei	SRR7251427	F	1	20	2017-12-19	Carriage	4463	13	48	61	0
sonnei	SRR7290978	F	2		2018-01-08	Carriage	4428
sonnei	SRR7850180	G	1	1208	2014-04-30	Reinfection	4154	510	177	687	352
sonnei	SRR7286676	G	2		2017-08-20	Reinfection	4489
sonnei	SRR7850060	H	1	2104	2007-04-19	Reinfection	4197	47	182	229	46
sonnei	SRR7833840	H	2		2013-01-21	Reinfection	4061
sonnei	SRR3531685	I	1	659	2015-10-12	Reinfection	4247	239	96	335	538
sonnei	SRR7285567	I	2		2017-08-01	Reinfection	4396
sonnei	SRR7850188	J	1	481	2013-06-10	Reinfection	3988	261	57	318	544
sonnei	SRR7839375	J	2		2014-10-04	Reinfection	4186
sonnei	SRR7834595	K	1	18	2014-05-01	Carriage	4082	33	27	60	1
sonnei	SRR7836296	K	2		2014-05-19	Carriage	4088
sonnei	SRR3531250	L	1	35	2015-12-14	Carriage	4335	77	24	101	1
sonnei	SRR3530462	L	2		2016-01-18	Carriage	4389
sonnei	SRR7223114	M	1	23	2017-12-20	Carriage	4386	84	33	117	0
sonnei	SRR7368874	M	2		2018-01-12	Carriage	4439
sonnei	SRR4787151	N	1	50	2016-08-15	Carriage	4312	46	152	198	0
sonnei	SRR4788177	N	2		2016-10-04	Carriage	4202
sonnei	SRR7274843	O	1	12	2017-09-06	Carriage	4237	28	31	59	0
sonnei	SRR7250989	O	2		2017-09-18	Carriage	4236
sonnei	SRR7204321	P	1	1	2017-12-11	Carriage	4517	41	23	64	0
sonnei	SRR7184434	P	2		2017-12-12	Carriage	4535
sonnei	SRR7286514	Q	1	3	2016-10-31	Carriage	4492	19	19	38	0
sonnei	SRR7187885	Q	2		2016-11-03	Carriage	4489
sonnei	SRR7187088	R	1	6	2017-10-18	Carriage	4521	19	132	151	0
sonnei	SRR7191677	R	2		2017-10-24	Carriage	4404
sonnei	SRR7230228	S	1	6	2017-09-05	Carriage	4164	7	7	14	0
sonnei	SRR7215479	S	2		2017-09-11	Carriage	4163
sonnei	SRR4787219	T	1	24	2015-11-03	Carriage	4215	4	4	8	0
sonnei	SRR3530795	T	2		2015-11-27	Carriage	4214
sonnei	SRR7277762	U	1	1	2018-03-08	Carriage	4315	9	15	24	0
sonnei	SRR7187887	U	2		2018-03-09	Carriage	4307
sonnei	SRR3530542	V	1	184	2015-06-01	Reinfection	4219	87	164	251	378
sonnei	SRR3530738	V	2		2015-12-02	Reinfection	4140
sonnei	SRR7187859	X	1	8	2017-10-03	Carriage	4244	91	11	102	1
sonnei	SRR7285544	X	2		2017-10-11	Carriage	4327
