## Supplemental Table 2 for "Accessory genome dynamics and structural variation of *Shigella* from persistent infections"

### Sheet: Sheet1
Days apart	Pair	Date of isolation	Genome name	Sequencing technology	ENA accession	Assembly accession
9	A	2010-02-22	9AI	Ilumina	ERS369461
			9AP	PacBio	ERS4920463	GCA_903995775
	B	2010-03-03	9BI	Ilumina	ERS369462
			9BP	PacBio	ERS4920464	GCA_903995755
20	A	2013-08-15	20AI	Ilumina	ERS369544
			20AP	PacBio	ERS4920465	GCA_903995715
	B	2013-09-04	20BI	Ilumina	ERS369547
			20BP	PacBio	ERS4920466	GCA_904066025
36	A	2013-07-16	36AI	Ilumina	ERS369542
			36AP	PacBio	ERS4920467	GCA_903995785
	B	2013-08-21	36BI	Ilumina	ERS369546
			36BP	PacBio	ERS4920468	GCA_903995735
49	A	2013-02-05	49AI	Ilumina	ERS369525
			49AP	PacBio	ERS4920469	GCA_903995665
	B	2013-03-26	49BI	Ilumina	ERS369536
			49BP	PacBio	ERS4920470	GCA_903995705
95	A	2013-04-12	95AI	Ilumina	ERS369538
			95AP	PacBio	ERS4920471	GCA_903995685
	B	2013-07-16	95BI	Ilumina	ERS369543
			95BP	PacBio	ERS4920472	GCA_903995695
154	A	2010-07-08	154AI	Ilumina	ERS369468
			154AP	PacBio	ERS4920473	GCA_903995655
	B	2010-02-04	154BI	Ilumina	ERS369460
524	A	2011-06-08	524AI	Ilumina	ERS369475
			524AP	PacBio	ERS4920474	GCA_903995725
	B	2012-11-13	524BI	Ilumina	ERS369503
			524BP	PacBio	ERS4920475	GCA_903995745
911	A	2010-10-25	911AI	Ilumina	ERS369470
			911AP	PacBio	ERS4920476	GCA_903995675
	B	2013-04-23	911BI	Ilumina	ERS369539
			911BP	Ilumina	ERS4920477	GCA_903995765
