## Supplemental Table 4 for "Accessory genome dynamics and structural variation of *Shigella* from persistent infections"

### Sheet: flexneri
						SRL-MDRE				pKSR100 (conjugative R-plasmid)			pKSR100 integron			pCERC1 (R-plasmid)											QRDR
Case	Species	SRA	Time point	Interval	Reinfection/ Carriage	blaOXA-1	catA1	aadA1	tet(B)	erm(B)	mph(A)	blaTEM-1	dfrA17	sul1	aadA5	dfrA14	sul2	strA	strB	blaEC	blaSHV-12	dfrA1	dfrA5	dfrA12	aadA2	tet(A)	gyrA S83L	gyrA D87G	parC S80I
A	S. flexneri 2a	SRR7842142	A	1142	Reinfection	1	1	1	1											1
		SRR7223053	B			1	1	1	1		1	1	1	1	1					1
B	S. flexneri 2a	SRR7826914	A	185	Reinfection	1	1	1	1	1	1	1	1	1	1					1
		SRR4195764	B			1	1	1	1	1	1	1	1	1	1					1
C	S. flexneri 2a	SRR7832329	A	496	Reinfection	1	1	1	1	1	1	1	1	1	1	1	1	1	1	1
		SRR5006332	B			1	1	1	1	1	1	1	1	1	1					1
D	S. flexneri 2a	SRR7826942	A	771	Reinfection	1	1	1	1	1	1	1	1	1	1					1
		SRR4181511	B			1	1	1	1	1	1	1	1	1	1					1
E	S. flexneri 2a	SRR7236601	A	15	Carriage	1	1	1	1											1
		SRR7249751	B			1	1	1	1											1
F	S. flexneri 2a	SRR7407973	A	6	Carriage	1	1	1	1	1	1	1	1	1	1					1
		SRR5024521	B			1	1	1	1	1	1	1	1	1	1					1
H	S. flexneri 2a	SRR7367405	A	1	Carriage	1	1	1	1											1
		SRR7187754	B			1	1	1	1											1
I	S. flexneri 2a	SRR4192757	A	6	Carriage	1	1	1	1	1	1	1	1	1	1					1
		SRR4195634	B			1	1	1	1	1	1	1	1	1	1					1	1
J	S. flexneri 2a	SRR4788268	A	105	Carriage	1	1	1	1	1	1	1	1	1	1					1
		SRR4788136	B			1	1	1	1	1	1	1	1	1	1					1
K	S. flexneri 2a	SRR4184746	A	147	Carriage	1	1	1	1	1	1	1	1	1	1					1
		SRR4788109	B			1	1	1	1	1	1	1	1	1	1					1
L	S. flexneri 2a	SRR4786394	A	6	Carriage	1	1	1	1	1	1	1	1	1	1					1
		SRR7249757	B			1	1	1	1	1	1	1	1	1	1					1
M	S. flexneri 2a	SRR7839328	A	34	Reinfection	1	1	1	1	1	1	1	1	1	1					1
		SRR7850139	B			1	1	1	1	1	1	1	1	1	1					1
N	S. flexneri 2a	SRR7208802	A	1	Carriage	1	1	1	1	1	1	1	1	1	1					1
		SRR7291615	B			1	1	1	1	1	1	1	1	1	1					1
O	S. flexneri 2a	SRR4193214	A	85	Carriage	1	1	1	1		1	1	1	1	1					1
		SRR4787865	B			1	1	1	1		1	1	1	1	1					1
P	S. flexneri 2a	SRR7172452	A	6	Carriage	1	1	1	1	1	1	1								1
		SRR7276948	B			1	1	1	1	1	1	1								1
Q	S. flexneri 2a	SRR7223068	A	77	Carriage						1	1	1	1	1					1
		SRR7286363	B								1	1	1	1	1					1
R	S. flexneri 2a	SRR5029696	A	14	Carriage	1	1	1	1	1	1	1	1	1	1					1
		SRR4788141	B			1	1	1	1	1	1	1	1	1	1					1
S	S. flexneri 2a	SRR7286508	A	5	Carriage	1	1	1	1											1
		SRR7187047	B			1	1	1	1											1
T	S. flexneri 2a	SRR4787211	A	8	Carriage	1	1	1	1	1	1	1	1	1	1					1
		SRR5006373	B			1	1	1	1	1	1	1	1	1	1					1
A	S. flexneri 3a	SRR7842078	A	92	Carriage				1	1	1	1	1	1	1					1
		SRR7842077	B						1	1	1	1	1	1	1					1
B	S. flexneri 3a	SRR7836286	A	89	Carriage	1	1	1	1	1	1	1								1
		ERR449070	B			1	1	1	1	1	1	1								1
C	S. flexneri 3a	SRR7850143	A	805	Reinfection	1	1	1	1											1
		SRR7833089	B			1	1	1	1	1	1	1								1
D	S. flexneri 3a	SRR7842172	A	1099	Reinfection	1	1	1	1		1			1		1	1	1	1	1				1	1
		SRR7850128	B			1	1	1	1											1
E	S. flexneri 3a	SRR7836306	A	193	Reinfection			1	1	1	1	1	1	1	1					1
		SRR7833092	B			1	1	1	1	1	1	1								1
F	S. flexneri 3a	SRR7835549	A	27	Carriage	1	1	1	1			1				1	1	1	1	1
		SRR7866287	B			1	1	1	1			1								1
G	S. flexneri 3a	ERR449072	A	21	Carriage	1	1	1	1	1	1	1								1
		ERR449075	B			1	1	1	1	1	1	1								1
H	S. flexneri 3a	ERR449071	A	41	Carriage	1	1	1	1	1	1	1								1
		ERR449074	B			1	1	1	1	1	1	1								1
I	S. flexneri 3a	ERR230563	A	1862	Reinfection (or possible long-term carriage)	1	1	1	1											1
		SRR4786481	B			1	1	1	1	1	1	1								1
J	S. flexneri 3a	ERR449003	A	905	Reinfection	1	1	1	1							1	1	1	1	1
		ERR449068	B			1	1	1	1		1	1	1	1	1					1
K	S. flexneri 3a	SRR7838555	A	176	Reinfection	1	1	1	1	1	1	1								1
		SRR3289603	B			1	1	1	1	1	1	1								1
L	S. flexneri 3a	ERR449055	A	44	Carriage	1	1	1	1	1	1	1								1
		ERR449065	B			1	1	1	1	1	1	1								1
M	S. flexneri 3a	ERR448993	A	151	Reinfection	1	1	1	1											1
		ERR449001	B			1	1	1	1											1
N	S. flexneri 3a	SRR4786482	A	3	Carriage	1	1	1	1	1	1	1		1			1			1			1			1
		SRR4897436	B			1	1	1	1	1	1	1		1			1			1			1			1
O	S. flexneri 3a	SRR4787747	A	5	Carriage		1	1	1		1	1					1	1	1	1		1					1
		SRR4897493	B				1	1	1											1		1					1

### Sheet: sonnei
						Tn7/Int2			spA				pKSR100 (conjugative R-plasmid)												QRDR			Plasmid amplicon
Case	Species	SRA	Time point	Interval	Reinfection/ Carriage	aadA1	dfrA1	sat2	strA	strB	sul2	tetA	blaTEM-1	erm(B)	aadA5	dfrA17	sul1	mph(A)	blaCTX-M-15	blaCTX-M-27	tet(B)	qacEdelta1	qnrS1	blaEC	gyrA S83L	gyrA D87G	parC S80I	Col(BS512)	Col156	Col8282	IncB/O/K/Z	IncFIB(H89-PhagePlasmid)	IncFII	IncI1-I(Gamma)	IncI2(Delta)
A	S. sonnei	SRR7204390	A	35	Carriage		1	1	1	1	1	1							1				1	1		1		1	1				1
		SRR7367219	B				1	1	1	1	1	1							1				1	1		1		1					1
B	S. sonnei	SRR7839371	A	925	Reinfection	1	1	1																1				1							1
		SRR7850131	B			1	1	1	1	1	1	1												1				1
C	S. sonnei	SRR7850142	A	1409	Reinfection	1	1	1																1				1
		SRR7204354	B				1	1	1	1	1	1	1	1	1	1	1	1				1		1	1	1	1	1				1		1
D	S. sonnei	SRR7842181	A	42	Reinfection	1	1	1	1	1	1	1												1				1	1						1
		SRR7835536	B			1	1	1																1	1				1
E	S. sonnei	SRR7236627	A	42	Carriage		1	1	1	1	1	1	1	1	1	1	1	1				1		1	1	1	1	1				1		1
		SRR7291657	B				1	1	1	1	1	1	1	1	1	1	1	1				1		1	1	1	1	1				1		1
F	S. sonnei	SRR7251427	A	20	Carriage	1	1	1			1		1	1				1			1			1				1	1
		SRR7290978	B			1	1	1			1		1	1				1			1			1				1	1
G	S. sonnei	SRR7850180	A	1208	Reinfection	1	1	1																1										1
		SRR7286676	B				1	1	1	1	1	1	1	1	1	1	1	1				1		1	1	1	1	1				1			1
H	S. sonnei	SRR7850060	A	2104	Reinfection	1	1	1																1				1						1
		SRR7833840	B			1	1	1																1				1
I	S. sonnei	SRR3531685	A	659	Reinfection	1	1	1																1	1				1
		SRR7285567	B			1	1	1			1		1	1				1			1			1				1
J	S. sonnei	SRR7850188	A	481	Reinfection	1	1	1																1				1	1
		SRR7839375	B			1	1	1					1	1				1						1	1
K	S. sonnei	SRR7834595	A	18	Carriage	1	1	1																1	1
		SRR7836296	B			1	1	1																1	1
L	S. sonnei	SRR3531250	A	35	Carriage		1	1	1	1	1	1												1	1	1	1					1		1
		SRR3530462	B				1	1	1	1	1	1	1											1	1	1	1					1		1
M	S. sonnei	SRR7223114	A	23	Carriage		1	1	1	1	1	1	1	1	1	1	1	1				1		1	1	1	1	1
		SRR7368874	B				1	1	1	1	1	1	1	1	1	1	1	1				1		1	1	1	1	1
N	S. sonnei	SRR4787151	A	50	Carriage	1	1	1	1	1	1	1	1						1					1				1	1		1
		SRR4788177	B			1	1	1	1	1	1	1	1						1					1					1		1
O	S. sonnei	SRR7274843	A	12	Carriage		1	1	1	1	1	1												1	1			1		1
		SRR7250989	B				1	1	1	1	1	1												1	1			1		1
P	S. sonnei	SRR7204321	A	1	Carriage		1	1	1	1	1	1	1	1	1	1	1	1				1		1	1	1	1	1				1
		SRR7184434	B				1	1	1	1	1	1	1	1	1	1	1	1				1		1	1	1	1					1
Q	S. sonnei	SRR7286514	A	3	Carriage		1	1	1	1	1	1	1	1	1	1	1	1				1		1	1	1	1	1				1		1
		SRR7187885	B				1	1	1	1	1	1	1	1	1	1	1	1				1		1	1	1	1	1				1		1
R	S. sonnei	SRR7187088	A	6	Carriage		1	1	1	1	1	1	1	1	1	1	1	1				1		1	1	1	1	1				1		1
		SRR7191677	B				1	1	1	1	1	1	1	1	1	1	1	1				1		1	1	1	1	1				1		1
S	S. sonnei	SRR7230228	A	6	Carriage		1	1	1	1	1	1						1	1				1	1		1							1
		SRR7215479	B				1	1	1	1	1	1						1	1				1	1		1							1
T	S. sonnei	SRR4787219	A	24	Carriage	1	1	1					1	1	1	1	1	1		1		1		1				1	1				1
		SRR3530795	B			1	1	1					1	1	1	1	1	1		1		1		1				1	1				1
U	S. sonnei	SRR7277762	A	1	Carriage		1	1	1	1	1	1	1	1	1	1	1	1				1		1	1	1	1	1
		SRR7187887	B				1	1	1	1	1	1	1	1	1	1	1	1				1		1	1	1	1	1
V	S. sonnei	SRR3530542	A	184	Reinfection		1	1	1	1	1	1												1	1	1	1					1
		SRR3530738	B			1	1	1	1	1	1	1												1				1	1
X	S. sonnei	SRR7187859	A	8	Carriage		1	1	1	1	1	1							1				1	1	1	1	1
		SRR7285544	B				1	1	1	1	1	1							1				1	1	1	1	1
