## Supplemental Table 5 for "Accessory genome dynamics and structural variation of *Shigella* from persistent infections"

### Sheet: Sheet1
Pair	Sampling time interval (days)	Type	Starta	Enda	Size (bp)	Mechanismb	Genes alteredc	Number of genes altered
9AP/9BP	9	Translocation	1136594	1776925	640331	SE-IS3	83_01207 - 83_01886	680
		Duplication	1136597	1141449	4852	SE-IS3	83_01207, 83_01208, 83_01209, 83_01210, ipaH3_1	5
		Copy deletion	1461304	1484616	23312	SE-ISNCY	glpC - gyrA	18
		Inversion	1624258	1814224	189966	Unknown	83_01703 - 83_01929	227
		Duplication	1765832	1813791	47959	SE-IS110	mdtA - 83_01928	50
		Insertion	2236653	2403280	166627	RRE-IS91	uxaB - emrK_2	207
		Duplication	4175440	4220676	45236	ribosomal operon	purH - murB	38
20AP/20BP	20	Duplication	338563	355349	16786	SE-IS1	83_00338 - malT	12
		Duplication	358171	361604	3433	Unknown	malQ, gnt	2
		Duplication	3076345	3086028	9683	RRE-IS1	83_03386 - 83_03398	13
36AP/36BP	36	Copy deletion	1439242	1549364	110122	RRE-IS1	83_01521 - 83_01626	106
		Deletion	2236607	2403280	166673	RRE-IS91	uxaB - emrK_2	207
		Deletion	3499519	3506440	6921	RRE-IS3	yfdH_2, 83_03865, 83_03866, 83_03867, 83_03868	5
49AP/49BP	49	Copy deletion	3074168	3086028	11860	RRE-IS1	83_03386 - 83_03398	13
		Copy deletion	4175440	4220676	45236	ribosomal operon	purH - murB	38
95AP/95BP	95	Copy deletion	1904255	1912593	8338	Unknown	83_02050, 83_02051, 83_02052, 83_02053, 83_02055, 83,02056, ail_1, 83_02058, 83_02059	9
		Insertion	2236653	2403280	166627	RRE-IS91	uxaB - emrK_2	207
		Copy deletion	3075303	3086028	10725	RRE-IS1	83_03386 - 83_03398	13
		Deletion	3499740	3500558	818		IS3
		Copy deletion	3579308	3584395	5087	Unknown	accA, dnaE, rnhB	3
524AP/524BP	524	Deletion	862825	867830	5005	RRE-IS3	nlpD_1, xerC_1, 83_00914, 83_00915, 83_00916	5
		Insertion	1764634	1765830	1196		IS110
		Insertion	2236653	2403280	166627	RRE-IS91	uxaB - emrK_2	207
		Inversion	2532663	2773214	240551	SE-IS3	narL_2 - 83_03064	285
		Insertion	2788661	2801274	12613	RRE-IS91	rutR - torD	16
		Inversion	2805891	3084760	278869	SE-IS3	83_03102 - 83_03396	295
		Copy deletion	3075303	3086028	10725	RRE-IS1	83_03386 - 83_03398	13
		Translocation inversion	3160697	3278707	118010	Unknown	sucA - ahpF	132
911AP/911BP	911	Insertion	345861	348356	2495	Unknown	glpE, glpG, glpR_1, norR_1	4
		Inversion	1624258	1814224	189966	Unknown	83_01703 - 83_01929	227
		Inversion	1805423	1957500	152077	RRE-IS3	83_01921 - pphA_1	191
		Duplication	2273490	2435429	161939	RRE-IS91	83_02477 - 83_02674	198
		Insertion	2788661	2801274	12613	RRE-IS91	rutR - torD	16
		Copy deletion	4407931	4409266	1335		IS3
a Positions are given according to the genomic coordinates of 20BP reference genome (GCA_904066025).
b Recombination between repeat elements from homologous IS copies (RRE) and variants with IS element idenitified at a single end (SE), with the identity of the IS element indicated after the hypen.
c Genes located within regions of variants, for variants containing more than 10 genes only the first and last genes are shown.
